# Computational analysis reveals similarities and differences between SCLC subtypes

**DOI:** 10.1101/2021.10.27.465593

**Authors:** Abhay Singh, Parth Desai, Maalavika Pillai, Nilay Agarwal, Nobuyuki Takahashi, Anish Thomas, Mohit Kumar Jolly

**Affiliations:** Centre for BioSystems Science and Engineering, Indian Institute of Science, Bangalore, India; Department of Biosciences and Bioengineering, Indian Institute of Technology Guwahati, Guwahati, India; Developmental Therapeutics Branch, Center for Cancer Research, NCI, NIH, Bethesda, USA; Department of Medical Oncology, National Center for Global Health and Medicine, Tokyo, Japan

**Keywords:** SCLC, Neuroendocrine, Phenotypic heterogeneity, ASCL1, NEUROD1, POU2F3, YAP1, EMT

## Abstract

Small cell lung cancer (SCLC) is a neuroendocrine malignancy with dismal survival rates. Previous studies have revealed inter and intra tumoral heterogeneity of SCLC driven by neuroendocrine differentiation and multiple gene expression signatures have been proposed to classify the distinct SCLC molecular subtypes However, few questions remain unanswered: a) how many SCLC subtypes exist? b) how similar or different are these subtypes?, c) which gene list(s) can be used to identify those specific subtypes? Here, we show that irrespective of the three gene sets (33 genes, 50 genes, 105 genes) proposed in different studies to classify SCLC into different subtypes, the markers of phenotypic heterogeneity in SCLC form a “teams” like pattern of co-expressed modules. Moreover, the 105 geneset could classify SCLC cell lines into five clusters, three of which can be distinctly mapped to the SCLC-A, SCLC-N and SCLC-Y subtypes. Intriguingly, we noticed a high degree of similarity in the transcriptional landscape of two non-neuroendocrine subtypes: SCLC-Y and SCLC-I*, as well as in their enrichment of EMT. Thus, our analysis elucidates the landscape of phenotypic heterogeneity enabling diverse SCLC subtypes.
