## Supplementary Table 1 for "Computational analysis reveals similarities and differences between SCLC subtypes"

### Sheet: CCLE
CCLE
COLO668
CORL24
CORL279
CORL311
CORL47
CORL88
CORL95
DMS114
DMS153
DMS273
DMS454
DMS53
DMS79
HCC33
NCIH1048
NCIH1092
NCIH1105
NCIH1184
NCIH1339
NCIH1341
NCIH1436
NCIH146
NCIH1618
NCIH1694
NCIH1836
NCIH1876
NCIH1930
NCIH196
NCIH1963
NCIH2029
NCIH2081
NCIH209
NCIH211
NCIH2171
NCIH2196
NCIH2227
NCIH2286
NCIH446
NCIH510
NCIH524
NCIH526
NCIH69
NCIH82
NCIH841
NCIH889
SBC5
SCLC21H
SHP77
SW1271

### Sheet: GSE73160
GSE73160
NCIH146
NCIH187
NCIH196
NCIH211
NCIH378
NCIH446
NCIH524
NCIH526
NCIH865
NCIH889
NCIH1688
NCIH1963
NCIH1930
NCIH2171
DMS114
DMS187
DMS273
NCIH209
NCIH249
NCIH250
NCIH345
NCIH510
NCIH720
SHP77
NCIH1105
NCIH2107
NCIH220
NCIH1522
NCIH719
NCIH748
NCIH774
NCIH841
LXFS605L
CORL88
LXFS650L
NCIH711
NCIH1048
NCIH1092
NCIH1417
NCIH1436
NCIH1618
NCIH1836
NCIH1876
NCIH2081
NCIH2330
NCIH735
NCIH847
NCIH1341
NCIH1672
NCIH1694
NCIH1882
NCIH2066
NCIH2141
NCIH69CPR
NCIH69LX10
NCIH69
NCIH69VCRR
COLO668
CORL32
CORL47
DMS53
DMS79
NCIH2029
NCIH2198
SW1271
NCIH82
NCIH128

### Sheet: Common
Common
COLO668
CORL47
CORL88
DMS114
DMS273
DMS53
DMS79
NCIH1048
NCIH1092
NCIH1105
NCIH1341
NCIH1436
NCIH146
NCIH1618
NCIH1694
NCIH1836
NCIH1876
NCIH1930
NCIH196
NCIH1963
NCIH2029
NCIH2081
NCIH209
NCIH211
NCIH2171
NCIH446
NCIH510
NCIH524
NCIH526
NCIH69
NCIH82
NCIH841
NCIH889
SHP77
SW1271
