## Supplementary Table 2 for "Computational analysis reveals similarities and differences between SCLC subtypes"

### Sheet: CCLE 50
CCLE
Team 1	Team 2
ABCC3	SYP
TGFB1	CELF3
RAB27B	BEX1
CCND1	RTN1
S100A16	RUNDC3A
ARHGDIB	SEZ6
ITGB4	KIF5C
YAP1	CRMP1
CAV2	MYT1
CAV1	FAM57B
ANXA1	INSM1
CYR61	TAGLN3
EMP1	SYN1
PLAU	BSN
IFITM3	SH3GL2
MYOF	KIF1A
S100A10	SYT11
LGALS3	TMSB15A
TGFBR2	TMSB15B
SLC16A5	CHGB
PTGES	SYT4
AHNAK	CHGA
EPHA2	SCG3
IFITM2	TACSTD2
	ASCL1
	TFF3

### Sheet: GSE73160 50
GSE73160
Team 1	Team 2
CCND1	SYT11
EMP1	BEX1
SLC16A5	TMSB15A
ITGB4	FAM57B
PLAU	CELF3
ABCC3	BSN
ARHGDIB	SEZ6
LGALS3	SH3GL2
AHNAK	SYP
EPHA2	SYN1
PTGES	INSM1
CAV2	RTN1
CAV1	TAGLN3
YAP1	KIF5C
CYR61	RUNDC3A
TGFB1	CRMP1
TGFBR2	MYT1
S100A16	CHGB
ANXA1	SYT4
IFITM2	CHGA
IFITM3	SCG3
S100A10	KIF1A
MYOF	ASCL1
RAB27B	TFF3
TACSTD2

### Sheet: CCLE 105
CCLE
Team 1	Team 2	Team 3	Team 4	Team 5
MAGEA4	ILDR2	NPTX1	ZFPM2	CTNND2
MYL9	GAD2	TSPAN1	SLC38A5	VSNL1
PLA2G4A	MS4A8	SLPI	KCNJ3	SOX9
HOXC10	FLI1	AZGP1	GAL	GFI1B
AHNAK	AVP	SCNN1A	TSPAN18	POU2F3
ANXA4	PTN	WFDC2	PLCH2	LRMP
CRIM1	NSG1	ELF3	OLFM1	RGS13
SPATS2L	TCEAL2	FAM3B	KCNQ2	BMX
LGALS3	SHD	RASSF6	RBFOX3	PLCG2
TPM2	RBP1	KLK11	ANGPTL2	CRYM
LGALS1	DCX	KLK12	NHLH2	TRIM58
CNN2	GHRH	AVIL	NEUROD1	GSTP1
FSTL1	NNAT	EHF	CERKL
MRC2	PCP4	AOC1	MFAP4
YBX3	SOX1	TMEM176A	PPP1R17
TNFRSF10B	MBNL3	TMEM176B	SSTR2
GPX8	ISL1	CALCA	CAMKV
MSRB3	FGD3	SKAP1	ADCYAP1R1
ANXA1	CD200	SCIN	NEUROD2
IFITM3	TAGLN3	GJB1	NEUROD6
YAP1	ELAVL3	TSPAN8	CNTN1
CAV1		ASCL1
MICA		GRP
OSMR		CEACAM5
VIM
EMP1
AXL

### Sheet: GSE73160 105
GSE73160
Team 1	Team 2	Team 3	Team 4	Team 5
CD200	SLPI	CNTN1	LRMP	MSRB3
FLI1	ELF3	CTNND2	BMX	MRC2
RASSF6	TSPAN1	KCNJ3	RGS13	AXL
PCP4	EHF	NEUROD1	TRIM58	EMP1
MBNL3	AVIL	CERKL	NNAT	MYL9
GHRH	AZGP1	ANGPTL2	AVP	TNFRSF10B
ILDR2	NPTX1	ZFPM2	POU2F3	LGALS3
FGD3	KLK11	PLCH2	GFI1B	AHNAK
ISL1	CALCA	NEUROD6		VIM
SOX1	KLK12	NHLH2		YAP1
PTN	WFDC2	NEUROD2		CAV1
TCEAL2	SCNN1A	CAMKV		TPM2
SHD	FAM3B	KCNQ2		LGALS1
RBP1	GJB1	ADCYAP1R1		CNN2
GAD2	TMEM176A	SLC38A5		GSTP1
DCX	TMEM176B	MFAP4		SPATS2L
TAGLN3	TSPAN8	SSTR2		PLA2G4A
ELAVL3	SKAP1	OLFM1		ANXA4
	SCIN	TSPAN18		CRIM1
	CEACAM5	MAGEA4		GPX8
	MS4A8B			ANXA1
	ASCL1			IFITM3
	GRP			OSMR
				PLCG2
				VSNL1
				CRYM
				GAL
				SOX9
				HOXC10

### Sheet: CCLE 50+105
CCLE
Team 1	Team 2	Team 3	Team 4	Team 5
HOXC10	GAL	AZGP1	NSG1	TSPAN18
PLA2G4A	RAB27B	GJB1	SYT11	PLCH2
ANXA1	ZFPM2	TFF3	TMSB15A	OLFM1
MAGEA4	SLC38A5	ELF3	TMSB15B	KCNQ2
LGALS1	KCNJ3	FAM3B	PTN	RBFOX3
CNN2	CNTN1	SCNN1A	RBP1	ANGPTL2
TPM2	CTNND2	WFDC2	RTN1	NHLH2
MSRB3	VSNL1	RASSF6	SHD	NEUROD1
ABCC3	SOX9	KLK11	TCEAL2	CERKL
TGFBI	GFI1B	KLK12	BEX1	MFAP4
AHNAK	POU2F3	AVIL	MYT1	PPP1R17
ANXA4	LRMP	EHF	TAGLN3	SSTR2
CRIM1	RGS13	CALCA	ELAVL3	CAMKV
TGFBR2	BMX	TACSTD2	KIF5C	ADCYAP1R1
PLAU	PLCG2	SKAP1	CRMP1	NEUROD2
IFITM3	CRYM	AOC1	DCX	NEUROD6
MYOF	TRIM58	TMEM176A	FAM57B	NPTX1
MYL9	GSTP1	TMEM176B	RUNDC3A	CHGB
SLC16A5	ITGB4	SCIN	SEZ6	CHGA
YAP1	TSPAN1	SYT4	GHRH	SCG3
CAV1	SLPI	TSPAN8	NNAT	SYN1
CAV2	S100A16	ASCL1	KIF1A	BSN
SPATS2L	ARHGDIB	GRP	PCP4	SYP
LGALS3		CEACAM5	SOX1	CELF3
YBX3			MBNL3
TNFRSF10B			AVP
EPHA2			ISL1
PTGES			FGD3
IFITM2			CD200
CCND1			INSM1
MICA			FLI1
OSMR			SH3GL2
VIM			ILDR2
EMP1			GAD2
AXL			MS4A8
S100A10
GPX8
CYR61
FSTL1
MRC2

### Sheet: GSE73160 50+105
GSE73160
Team 1	Team 2	Team 3	Team 4
SPATS2L	NPTX1	ILDR2	EHF
S100A10	RUNDC3A	FGD3	AVIL
ANXA4	CHGB	ISL1	AZGP1
CRIM1	SYT4	SOX1	KLK11
TNFRSF10B	CHGA	CD200	CALCA
ANXA1	SCG3	FLI1	KLK12
OSMR	CRMP1	RBP1	WFDC2
CYR61	MYT1	GAD2	ELF3
CNN2	RTN1	KIF5C	TSPAN1
IFITM3	CELF3	TAGLN3	GJB1
IFITM2	BSN	ELAVL3	TMEM176A
GPX8	SEZ6	TCEAL2	TMEM176B
MYOF	SH3GL2	BEX1	TSPAN8
PLA2G4A	SYP	PCP4	SKAP1
RAB27B	SYN1	MBNL3	SCIN
TPM2	CNTN1	GHRH	SCNN1A
LGALS1	CTNND2	INSM1	FAM3B
VIM	KCNJ3	RASSF6	TFF3
MRC2	NEUROD1	KIF1A	CEACAM5
AXL	CERKL	TMSB15A	MS4A8B
MSRB3	SLC38A5	SYT11	ASCL1
EPHA2	MFAP4		GRP
YAP1	SSTR2
EMP1	OLFM1
CCND1	TSPAN18
PLAU	SHD
ABCC3	DCX
ARHGDIB	FAM57B
LGALS3	PLCH2
AHNAK	NEUROD6
MYL9	NHLH2
PTGES	NEUROD2
CAV1	CAMKV
CAV2	KCNQ2
TGFBI	ADCYAP1R1
TGFBR2
S100A16
CRYM
GAL
SOX9
HOXC10
GSTP1
PLCG2
VSNL1
PTN
NNAT
ANGPTL2
ZFPM2
MAGEA4
SLPI
SLC16A5
ITGB4
AVP
POU2F3
GFI1B
LRMP
BMX
RGS13
TRIM58
TACSTD2

### Sheet: CCLE 33+50+105
CCLE
Team 1	Team 2	Team 3	Team 4
TGFBR2	SOX9	ABCC3	NSG1
NFKB1	GFI1B	TGFBI	SYT11
S100A16	POU2F3	TSPAN1	TMSB15A
ARHGDIB	LRMP	SLPI	TMSB15B
MYL9	RGS13	CEBPD	DCX
SLC16A5	BMX	SOX2	SOX11
PTGES	GAL	SKAP1	RTN1
IFITM2	RAB27B	AOC1	SHD
SPATS2L	TCF3	TMEM176A	TCEAL2
LGALS3	CTNND2	TMEM176B	BEX1
S100A10	TCF4	GJB1	KIF1A
PLAU	CNTN1	ETS2	PCP4
IFITM3	ANGPTL2	TSPAN8	PAX5
MYOF	NHLH2	ASCL1	MYT1
YAP1	NEUROD1	GRP	FAM57B
CAV1	CERKL	CEACAM5	RUNDC3A
CAV2	MFAP4	MS4A8	SEZ6
MITF	PPP1R17	FOXA2	SYN1
TCF7L2	SSTR2	SCIN	BSN
MICA	CAMKV	SYT4	GAD2
OSMR	ADCYAP1R1	NPTX1	TAGLN3
VIM	NEUROD2	CALCA	ELAVL3
EMP1	NEUROD6	TACSTD2	KIF5C
AXL	SLC38A5		CRMP1
FSTL1	KCNJ3		NNAT
MRC2	ZFPM2		ATF2
GPX8	MYC		PTN
CYR61	ZEB1		LEF1
REST	TSPAN18		FLI1
MAGEA4	PLCH2		AVP
LGALS1	OLFM1		TCF12
CNN2	KCNQ2		RBP1
TPM2	RBFOX3		ISL1
MSRB3			FGD3
HOXC10			CD200
PLA2G4A			INSM1
ANXA1			SH3GL2
CRIM1			ILDR2
BHLHE40			SOX1
AHNAK			MBNL3
ANXA4			GHRH
SMAD3			MYB
CCND1			KDM5B
TEAD4			PBX1
YBX3			AZGP1
TNFRSF10B			FOXA1
EPHA2			CBFA2T2
PLCG2			OVOL2
CRYM			KLF4
TRIM58			TFF3
GSTP1			ELF3
ITGB4			FAM3B
			SCNN1A
			WFDC2
			RASSF6
			KLK11
			KLK12
			AVIL
			EHF
			VSNL1
			POU3F2
			SYP
			CELF3
			CHGB
			CHGA
			SCG3

### Sheet: GSE73160 33+50+105
GSE73160
Team 1	Team 2	Team 3	Team 4
NFKB1	NPTX1	EHF	SHD
ZEB1	RUNDC3A	AZGP1	DCX
TPM2	CHGB	KLF4	SOX11
PLA2G4A	SYT4	CRYM	CRMP1
BHLHE40	CHGA	AVIL	MYT1
ANXA1	SCG3	KLK11	RTN1
OSMR	CNTN1	CALCA	CELF3
CYR61	CTNND2	KLK12	POU3F2
CNN2	KCNJ3	TSPAN8	BSN
IFITM3	NEUROD1	CEACAM5	SEZ6
IFITM2	CERKL	SKAP1	PAX5
ANXA4	SLC38A5	ETS2	SH3GL2
CRIM1	MFAP4	SCIN	SYP
SMAD3	SSTR2	ASCL1	SYN1
LGALS1	OLFM1	GRP	PTN
CEBPD	TSPAN18	SCNN1A	TCF4
MRC2	KCNQ2	FAM3B	PBX1
AXL	ADCYAP1R1	TFF3	KDM5B
MSRB3	CAMKV	LEF1	MYB
EPHA2	FAM57B	GJB1	CD200
YAP1	PLCH2	TMEM176A	FLI1
EMP1	NEUROD6	TMEM176B	GHRH
CCND1	TCF3	MS4A8B	ILDR2
PLAU	NHLH2	FOXA2	FGD3
ABCC3	NEUROD2	WFDC2	ISL1
ARHGDIB		ELF3	SOX1
LGALS3		TSPAN1	FOXA1
AHNAK			INSM1
MYL9			OVOL2
PTGES			KIF1A
MYOF			RASSF6
TGFBI			CBFA2T2
TGFBR2			TCF12
S100A16			TMSB15A
RAB27B			SYT11
SPATS2L			RBP1
S100A10			GAD2
GPX8			KIF5C
TCF7L2			TAGLN3
MITF			ELAVL3
CAV1			TCEAL2
CAV2			BEX1
VIM			PCP4
TNFRSF10B			MBNL3
REST
GSTP1
ATF2
SLPI
SLC16A5
ITGB4
AVP
POU2F3
GFI1B
LRMP
BMX
RGS13
TRIM58
TACSTD2
NNAT
ANGPTL2
ZFPM2
PLCG2
VSNL1
GAL
MYC
TEAD4
MAGEA4
SOX9
HOXC10
