## Supplementary Table 3 for "Computational analysis reveals similarities and differences between SCLC subtypes"

### Sheet: CCLE 105
SCLC-A2	SCLC-A	SCLC-N	SCLC-P	SCLC-Y
TAGLN3	ASCL1	NEUROD1	CTNND2	YBX3
RBP1	GRP	KCNQ2	POU2F3	SPATS2L
ISL1	ELF3	OLFM1	LRMP	ANXA4
ELAVL3	SCNN1A	CAMKV	PLCG2	PLA2G4A
PCP4	CEACAM5	MFAP4	RGS13	LGALS3
TCEAL2	WFDC2	PPP1R17	BMX	LGALS1
SOX1	MS4A8	CNTN1	CRYM	VIM
GHRH	TMEM176A	CERKL	SOX9	GSTP1
NSG1	FAM3B	ADCYAP1R1	GFI1B	ANXA1
CD200	TMEM176B	SSTR2	TRIM58	IFITM3
MBNL3	CALCA	RBFOX3	VSNL1	CNN2
PTN	TSPAN1	SLC38A5		FSTL1
DCX	TSPAN8	TSPAN18		TPM2
SHD	NPTX1	ANGPTL2		YAP1
GAD2	SCIN	KCNJ3		CRIM1
FGD3	RASSF6	NHLH2		MRC2
ILDR2	KLK11	NEUROD2		CAV1
NNAT	SKAP1	PLCH2		GPX8
FLI1	KLK12	ZFPM2		MAGEA4
AVP	GJB1	NEUROD6		MICA
	AOC1	GAL		AHNAK
	AVIL			TNFRSF10B
	AZGP1			OSMR
	EHF			EMP1
	SLPI			HOXC10
				MSRB3
				AXL
				MYL9

### Sheet: CCLE 50
NE	Non NE
BEX1	RAB27B
ASCL1	TGFBR2
INSM1	SLC16A5
CHGA	S100A10
TAGLN3	ITGB4
KIF5C	YAP1
CRMP1	LGALS3
SCG3	EPHA2
SYT4	S100A16
RTN1	PLAU
MYT1	ABCC3
SYP	ARHGDIB
KIF1A	CYR61
TMSB15A	PTGES
SYN1	CCND1
SYT11	IFITM2
RUNDC3A	IFITM3
TFF3	AHNAK
CHGB	CAV2
FAM57B	TACSTD2
SH3GL2	TGFBI
BSN	EMP1
SEZ6	CAV1
TMSB15B	ANXA1
CELF3	MYOF

### Sheet: GSE73160 105
SCLC-A2	SCLC-A	SCLC-N	SCLC-P	SCLC-Y
TAGLN3	ASCL1	NEUROD1	NNAT	SPATS2L
RBP1	GRP	KCNQ2	AVP	ANXA4
ISL1	ELF3	OLFM1	POU2F3	PLA2G4A
ELAVL3	SCNN1A	CAMKV	LRMP	LGALS3
PCP4	CEACAM5	MFAP4	RGS13	LGALS1
TCEAL2	WFDC2	CERKL	BMX	VIM
SOX1	MS4A8B	ADCYAP1R1	CRYM	ANXA1
GHRH	TMEM176A	SSTR2	GAL	IFITM3
CD200	FAM3B	SLC38A5	SOX9	CNN2
MBNL3	TMEM176B	TSPAN18	GFI1B	TPM2
PTN	CALCA	ANGPTL2	TRIM58	YAP1
DCX	TSPAN1	KCNJ3	SLPI	CRIM1
SHD	TSPAN8	NHLH2		MRC2
GAD2	SCIN	NEUROD2		CAV1
FGD3	KLK11	PLCH2		GPX8
ILDR2	SKAP1	ZFPM2		AHNAK
FLI1	KLK12	NEUROD6		TNFRSF10B
RASSF6	GJB1			OSMR
	AVIL			EMP1
	AZGP1			MSRB3
	EHF			AXL
				MYL9

### Sheet: GSE73160 50
NE	Non NE
BEX1	RAB27B
ASCL1	TGFBR2
INSM1	SLC16A5
CHGA	S100A10
TAGLN3	ITGB4
KIF5C	YAP1
CRMP1	LGALS3
SCG3	EPHA2
SYT4	S100A16
RTN1	PLAU
MYT1	ABCC3
SYP	ARHGDIB
KIF1A	CYR61
TMSB15A	PTGES
SYN1	CCND1
SYT11	IFITM2
RUNDC3A	IFITM3
TFF3	AHNAK
CHGB	CAV2
FAM57B	TACSTD2
SH3GL2	TGFBI
BSN	EMP1
SEZ6	CAV1
CELF3	ANXA1
	MYOF
