## Supplementary Table 4 for "Computational analysis reveals similarities and differences between SCLC subtypes"

### Sheet: CCLE
	SCLC-A2	SCLC-A	SCLC-N	SCLC-P	SCLC-Y	SCLC-I*	NE score	ASCL1	NEUROD1	POU2F3	YAP1
SCLC-A2	1	0.343571	0.159082	0.0477551	-0.678673	-0.644082	0.848367	0.431837	0.185404	0.354832	-0.395
SCLC-A	0.343571	1	-0.421327	0.373776	-0.414286	0.00857143	0.342653	0.829388	-0.0389385	0.161037	-0.313367
SCLC-N	0.159082	-0.421327	1	-0.148061	-0.249082	-0.415714	0.257143	-0.318061	0.637765	0.204919	-0.309184
SCLC-P	0.0477551	0.373776	-0.148061	1	0.0472449	0.25102	-0.182857	0.116429	-0.135596	0.559649	0.116429
SCLC-Y	-0.678673	-0.414286	-0.249082	0.0472449	1	0.614796	-0.83949	-0.536327	-0.420975	-0.192367	0.647245
SCLC-I*	-0.644082	0.00857143	-0.415714	0.25102	0.614796	1	-0.721837	-0.235612	-0.47604	-0.115624	0.307653
NE score	0.848367	0.342653	0.257143	-0.182857	-0.83949	-0.721837	1	0.523571	0.387752	0.178692	-0.556939
ASCL1	0.431837	0.829388	-0.318061	0.116429	-0.536327	-0.235612	0.523571	1	0.0869099	0.0280641	-0.310612
NEUROD1	0.185404	-0.0389385	0.637765	-0.135596	-0.420975	-0.47604	0.387752	0.0869099	1	0.060736	-0.462057
POU2F3	0.354832	0.161037	0.204919	0.559649	-0.192367	-0.115624	0.178692	0.0280641	0.060736	1	-0.0944994
YAP1	-0.395	-0.313367	-0.309184	0.116429	0.647245	0.307653	-0.556939	-0.310612	-0.462057	-0.0944994	1

### Sheet: GSE73160
	SCLC-A2	SCLC-A	SCLC-N	SCLC-P	SCLC-Y	SCLC-I*	NE score	ASCL1	NEUROD1	POU2F3	YAP1
SCLC-A2	1	0.251217	-0.128183	-0.102003	-0.628262	-0.555551	0.682018	0.437984	-0.141192	-0.270931	-0.234137
SCLC-A	0.251217	1	-0.439261	-0.0233857	-0.234017	0.0328837	0.222125	0.757323	-0.18098	-0.0890334	-0.312515
SCLC-N	-0.128183	-0.439261	1	0.260715	-0.0718733	-0.0783782	0.134209	-0.423537	0.67651	0.200654	0.0164419
SCLC-P	-0.102003	-0.0233857	0.260715	1	0.304533	0.265225	-0.27604	-0.257363	0.0114135	0.704126	0.314031
SCLC-Y	-0.628262	-0.234017	-0.0718733	0.304533	1	0.625868	-0.836739	-0.395004	-0.138439	0.426331	0.49589
SCLC-I*	-0.555551	0.0328837	-0.0783782	0.265225	0.625868	1	-0.643308	-0.187565	-0.125549	0.515524	0.473781
NE score	0.682018	0.222125	0.134209	-0.27604	-0.836739	-0.643308	1	0.401429	0.119283	-0.42657	-0.558145
ASCL1	0.437984	0.757323	-0.423537	-0.257363	-0.395004	-0.187565	0.401429	1	-0.156557	-0.323609	-0.364195
NEUROD1	-0.141192	-0.18098	0.67651	0.0114135	-0.138439	-0.125549	0.119283	-0.156557	1	-0.031886	-0.282425
POU2F3	-0.270931	-0.0890334	0.200654	0.704126	0.426331	0.515524	-0.42657	-0.323609	-0.031886	1	0.576503
YAP1	-0.234137	-0.312515	0.0164419	0.314031	0.49589	0.473781	-0.558145	-0.364195	-0.282425	0.576503	1
