## Supplementary Table 5 for "Computational analysis reveals similarities and differences between SCLC subtypes"

### Sheet: CCLE
Genes
B2M
FTL
HLA-B
HLA-DRA
CTSD
CD74
LYZ
CD81
HLA-E
IFI30
CTSZ
C1QB
C1QA
IFITM1
HLA-DRB1
VAMP8
ARHGDIB
CCL18
LAPTM5
FCER1G
ARPC1B
TAP1
LGALS3
BST2
CTSH
HLA-DQA1
C1QC
CREG1
SERPING1
HLA-DMA
TXNDC5
CCL2
HLA-DPA1
PSMB10
RGS1
CTSB
RNASET2
HLA-DMB
HLA-DPB1
PRR13
CTSC
SERPINB1
CD68
VASP
CXCL9
CXCL10
C1S
CCL21
GMFG
HLA-DQB1
GBP2
FUCA1
GRB2
CCL5
CTSK
HMOX1
OSTF1
TYROBP
RAC2
ASAH1
ICAM1
NPDC1
HCLS1
IFI16
ALOX5
CCL19
PREX1
CHI3L1
CCL4
HLA-F
IL10RB
IL2RG
CTSA
CTSS
CYBB
CASP4
CORO1A
GPSM3
CXCL13
ITGB2
CD53
CD48
TMEM63A
CD46
SLAMF7
CCL3
GZMA
IDO1
PGM2
CNN2
RNASE6
HDAC7
APOBEC3G
LCP2
PLCG2
TRIM22
SNAP23
GM2A
TREM2
CD2
FCGR2A
IRF8
CHIT1
HLA-DOA
CD14
CD3E
SPI1
IGSF6
SHC1
GCA
TNFRSF1B
FCGR3A
FGL2
FYN
VAV1
CXCL16
GPR183
ST6GAL1
C3AR1
ICAM3
HCST
LY86
C5AR1
PTPRC
LY96
C2
CYTIP
RAP2B
SASH3
CST7
WIPF1
DTX4
IFIH1
NFKBIE
MNDA
IL27RA
PLEKHO2
IL32
ACAA1
FBXO6
CLEC2B
PJA1
TMC6
QPCT
IL7R
WAS
CD3D
SNAP25
TNFAIP3
ITGAX
CD300A
CD79A
PIK3AP1
KLRB1
LILRB4
LYN
CCL13
CCR1
BIN2
UNC13D
SIRPA
GLIPR1
DOCK2
CD7
DHX58
CHGA
CIITA
IL18
CTSW
NCF1
INPP5D
TNFRSF4
BTN3A3
DAPP1
HLA-DOB
CD38
CXCL11
GNLY
BTN3A1
TLR2
LAIR1
CD4
NCF4
NFKB2
FCGR1A
BTN3A2
NCKAP1L
ITGB7
KLRK1
LAG3
PSTPIP1
BTK
IQGAP2
SH3GL2
HK3
TBC1D10C
MAPKAPK3
MYD88
VCAM1
SELL
TLR1
CD300LF
RIPK3
CCL8
SIGLEC1
TIGIT
GRAP2
ITGAL
SERPINA1
RHOF
CD3G
S1PR4
TNFSF13
PILRA
LY75
ZAP70
HVCN1
RILP
NCF2
AIM2
HERC6
BLNK
CD274
CD180
CD247
MAP3K8
GZMM
FBXL16
SLC2A5
IL2RA
DOK3
FGR
OLR1
NFAM1
HCK
AP1S3
ARHGAP9
PRKCQ
PDCD1LG2
PDCD1
SCG2
ATG7
MICA
LILRB2
CSF1
CARD11
ITK
CCR5
CASP8
CD79B
TLR8
NLRC3
CASP1
KLRG1
TLR5
LST1
LILRA6
CLEC10A
EBI3
ITGAM
CLEC4A
ATP8A1
TRAT1
GPR65
PTAFR
RNF125
CD300C
IKBKE
CLEC7A
SIGLEC14
RNF182
MRC1
SIGLEC8
TLR7
PTPRN2
MS4A1
CARD9
KIF5A
MMP25
BTN2A2
ICOS
IL6R
RASGRP3
LILRB3
CCR2
SCIN
CD96
P2RX1
CMKLR1
SH2D1A
CLEC4E
ALPK1
CD86
MASP1
LILRB1
SIGLEC9
CRTAM
LAX1
IL10
LILRB5
TRIM9
CCR4
CLEC2D
OSCAR
SIGLEC7
NOD2
CD226
FCGR2B
CD33
SIRPB1
RASGRP2
TLR6
CD80
SIRPG
SLA2
CLEC12A
CD40LG
SLAMF6
PTPN22
ZBP1
CD19
KLC3
TEC
SIGLEC10
VNN1
CASP10
RAB37
CHST4
LILRA5
CD22
CCR8
FCGR1B
CD28
CR1
KLRD1
CD200R1
BTLA
CD1B
IL27
IL1R2
CLEC4D
NCR3
CLEC6A
TLR10
IL21

### Sheet: GSE73160
Genes
B2M
FTL
HLA-B
HLA-DRA
CTSD
CD74
LYZ
CD81
HLA-E
IFI30
CTSZ
C1QB
C1QA
IFITM1
HLA-DRB1
VAMP8
ARHGDIB
CCL18
LAPTM5
FCER1G
ARPC1B
TAP1
LGALS3
BST2
CTSH
C1QC
CREG1
SERPING1
HLA-DMA
TXNDC5
CCL2
HLA-DPA1
PSMB10
RGS1
CTSB
RNASET2
HLA-DMB
HLA-DPB1
PRR13
CTSC
SERPINB1
CD68
VASP
CXCL9
CXCL10
C1S
CCL21
GMFG
FUCA1
GRB2
CCL5
CTSK
HMOX1
OSTF1
TYROBP
RAC2
ASAH1
ICAM1
NPDC1
HCLS1
IFI16
ALOX5
CCL19
PREX1
CHI3L1
CCL4
HLA-F
IL10RB
IL2RG
CTSA
CTSS
CYBB
CASP4
CORO1A
GPSM3
CXCL13
ITGB2
CD53
CD48
TMEM63A
CD46
SLAMF7
GZMA
IDO1
PGM2
CNN2
RNASE6
HDAC7
APOBEC3G
LCP2
PLCG2
TRIM22
SNAP23
GM2A
TREM2
CD2
FCGR2A
IRF8
CHIT1
HLA-DOA
CD14
CD3E
SPI1
IGSF6
SHC1
GCA
TNFRSF1B
FCGR3A
FGL2
FYN
VAV1
CXCL16
GPR183
ST6GAL1
C3AR1
ICAM3
HCST
LY86
C5AR1
PTPRC
LY96
C2
RAP2B
SASH3
CST7
WIPF1
IFIH1
NFKBIE
MNDA
IL27RA
PLEKHO2
IL32
ACAA1
FBXO6
C10orf54
CLEC2B
PJA1
TMC6
QPCT
IL7R
WAS
CD3D
SNAP25
TNFAIP3
ITGAX
CD300A
CD79A
PIK3AP1
KLRB1
LILRB4
LYN
CCL13
CCR1
BIN2
UNC13D
SIRPA
GLIPR1
DOCK2
CD7
DHX58
CHGA
CIITA
IL18
CTSW
INPP5D
TNFRSF4
BTN3A3
DAPP1
HLA-DOB
CD38
CXCL11
GNLY
BTN3A1
TLR2
LAIR1
CD4
NCF4
NFKB2
FCGR1A
BTN3A2
NCKAP1L
ITGB7
KLRK1
LAG3
PSTPIP1
BTK
IQGAP2
SH3GL2
HK3
MAPKAPK3
MYD88
VCAM1
SELL
TLR1
CD300LF
RIPK3
CCL8
SIGLEC1
TIGIT
GRAP2
ITGAL
SERPINA1
CD3G
S1PR4
PILRA
LY75
ZAP70
HVCN1
RILP
NCF2
AIM2
HERC6
BLNK
CD274
CD180
CD247
MAP3K8
GZMM
FBXL16
SLC2A5
IL2RA
DOK3
FGR
OLR1
NFAM1
HCK
AP1S3
ARHGAP9
PRKCQ
PDCD1LG2
SCG2
ATG7
LILRB2
CSF1
CARD11
ITK
CASP8
CD79B
TLR8
NLRC3
CASP1
KLRG1
TLR5
LST1
CLEC10A
EBI3
ITGAM
CLEC4A
ATP8A1
TRAT1
GPR65
PTAFR
RNF125
CD300C
IKBKE
CLEC7A
RNF182
SIGLEC8
TLR7
PTPRN2
MS4A1
CARD9
KIF5A
MMP25
BTN2A2
ICOS
IL6R
RASGRP3
LILRB3
CCR2
SCIN
CD96
P2RX1
CMKLR1
SH2D1A
CLEC4E
ALPK1
CD86
MASP1
LILRB1
SIGLEC9
CRTAM
LAX1
IL10
LILRB5
TRIM9
CCR4
CLEC2D
OSCAR
SIGLEC7
NOD2
CD226
FCGR2B
CD33
SIRPB1
RASGRP2
TLR6
CD80
SIRPG
SLA2
CLEC12A
CD40LG
SLAMF6
PTPN22
ZBP1
CD19
KLC3
TEC
SIGLEC10
VNN1
CASP10
RAB37
CHST4
LILRA5
CD22
CD28
CR1
KLRD1
CD200R1
BTLA
CD1B
IL1R2
CLEC4D
NCR3
TLR10
IL21

### Sheet: GSE7097
Genes
B2M
FTL
HLA-B
HLA-DRA
CTSD
CD74
LYZ
CD81
HLA-E
IFI30
CTSZ
C1QB
C1QA
IFITM1
HLA-DRB1
VAMP8
ARHGDIB
CCL18
LAPTM5
FCER1G
ARPC1B
TAP1
LGALS3
BST2
CTSH
HLA-DQA1
CREG1
SERPING1
HLA-DMA
TXNDC5
CCL2
HLA-DPA1
PSMB10
RGS1
CTSB
RNASET2
HLA-DMB
HLA-DPB1
PRR13
CTSC
SERPINB1
VASP
CXCL9
CXCL10
C1S
CCL21
GMFG
HLA-DQB1
GBP2
FUCA1
GRB2
CCL5
CTSK
HMOX1
OSTF1
TYROBP
RAC2
ASAH1
ICAM1
NPDC1
HCLS1
IFI16
ALOX5
CCL19
CHI3L1
CCL4
HLA-F
IL10RB
IL2RG
CTSA
CTSS
CYBB
CASP4
CORO1A
GPSM3
CXCL13
ITGB2
CD53
CD48
TMEM63A
CD46
SLAMF7
CCL3
GZMA
IDO1
CNN2
RNASE6
HDAC7
APOBEC3G
LCP2
PLCG2
TRIM22
SNAP23
GM2A
TREM2
CD2
FCGR2A
IRF8
CHIT1
HLA-DOA
CD14
CD3E
SPI1
IGSF6
SHC1
GCA
TNFRSF1B
FCGR3A
FGL2
FYN
VAV1
GPR183
ST6GAL1
C3AR1
ICAM3
LY86
C5AR1
PTPRC
LY96
C2
CYTIP
RAP2B
SASH3
CST7
WIPF1
DTX4
IFIH1
NFKBIE
MNDA
IL27RA
PLEKHO2
IL32
ACAA1
CLEC2B
PJA1
TMC6
QPCT
IL7R
WAS
CD3D
SNAP25
TNFAIP3
ITGAX
CD300A
CD79A
KLRB1
LILRB4
LYN
CCL13
CCR1
BIN2
SIRPA
GLIPR1
DOCK2
CD7
DHX58
CHGA
CIITA
IL18
CTSW
NCF1
INPP5D
TNFRSF4
BTN3A3
DAPP1
HLA-DOB
CD38
CXCL11
GNLY
BTN3A1
TLR2
LAIR1
CD4
NCF4
NFKB2
FCGR1A
BTN3A2
NCKAP1L
ITGB7
KLRK1
LAG3
PSTPIP1
BTK
IQGAP2
SH3GL2
HK3
MAPKAPK3
MYD88
VCAM1
SELL
TLR1
CCL8
SIGLEC1
GRAP2
ITGAL
SERPINA1
RHOF
CD3G
S1PR4
TNFSF13
PILRA
LY75
ZAP70
NCF2
AIM2
HERC6
BLNK
CD180
CD247
MAP3K8
GZMM
SLC2A5
IL2RA
DOK3
FGR
OLR1
HCK
PRKCQ
PDCD1LG2
PDCD1
SCG2
ATG7
MICA
LILRB2
CSF1
ITK
CCR5
CASP8
CD79B
TLR8
CASP1
KLRG1
TLR5
LST1
LILRA6
CLEC10A
EBI3
ITGAM
CLEC4A
ATP8A1
TRAT1
GPR65
PTAFR
RNF125
CD300C
IKBKE
CLEC7A
MRC1
SIGLEC8
TLR7
PTPRN2
MS4A1
CARD9
KIF5A
MMP25
BTN2A2
ICOS
IL6R
RASGRP3
LILRB3
CCR2
SCIN
CD96
P2RX1
CMKLR1
SH2D1A
CLEC4E
ALPK1
CD86
MASP1
LILRB1
SIGLEC9
CRTAM
LAX1
IL10
LILRB5
TRIM9
CCR4
CLEC2D
SIGLEC7
NOD2
CD226
FCGR2B
CD33
SIRPB1
RASGRP2
TLR6
CD80
SIRPG
CD40LG
PTPN22
ZBP1
CD19
TEC
VNN1
CASP10
CHST4
LILRA5
CD22
CCR8
FCGR1B
CD28
CR1
KLRD1
CD1B
IL1R2
NCR3
IL21

### Sheet: GSE10841
Genes
B2M
FTL
HLA-B
HLA-DRA
CTSD
CD74
LYZ
CD81
HLA-E
IFI30
CTSZ
C1QB
C1QA
IFITM1
HLA-DRB1
VAMP8
ARHGDIB
CCL18
LAPTM5
FCER1G
ARPC1B
TAP1
LGALS3
BST2
CTSH
HLA-DQA1
CREG1
SERPING1
HLA-DMA
TXNDC5
CCL2
HLA-DPA1
PSMB10
RGS1
CTSB
RNASET2
HLA-DMB
HLA-DPB1
PRR13
CTSC
SERPINB1
VASP
CXCL9
CXCL10
C1S
CCL21
GMFG
HLA-DQB1
GBP2
FUCA1
GRB2
CCL5
CTSK
HMOX1
OSTF1
TYROBP
RAC2
ASAH1
ICAM1
NPDC1
HCLS1
IFI16
ALOX5
CCL19
CHI3L1
CCL4
HLA-F
IL10RB
IL2RG
CTSA
CTSS
CYBB
CASP4
CORO1A
GPSM3
CXCL13
ITGB2
CD53
CD48
TMEM63A
CD46
SLAMF7
CCL3
GZMA
IDO1
CNN2
RNASE6
HDAC7
APOBEC3G
LCP2
PLCG2
TRIM22
SNAP23
GM2A
TREM2
CD2
FCGR2A
IRF8
CHIT1
HLA-DOA
CD14
CD3E
SPI1
IGSF6
SHC1
GCA
TNFRSF1B
FCGR3A
FGL2
FYN
VAV1
GPR183
ST6GAL1
C3AR1
ICAM3
LY86
C5AR1
PTPRC
LY96
C2
CYTIP
RAP2B
SASH3
CST7
WIPF1
DTX4
IFIH1
NFKBIE
MNDA
IL27RA
PLEKHO2
IL32
ACAA1
CLEC2B
PJA1
TMC6
QPCT
IL7R
WAS
CD3D
SNAP25
TNFAIP3
ITGAX
CD300A
CD79A
KLRB1
LILRB4
LYN
CCL13
CCR1
BIN2
SIRPA
GLIPR1
DOCK2
CD7
DHX58
CHGA
CIITA
IL18
CTSW
NCF1
INPP5D
TNFRSF4
BTN3A3
DAPP1
HLA-DOB
CD38
CXCL11
GNLY
BTN3A1
TLR2
LAIR1
CD4
NCF4
NFKB2
FCGR1A
BTN3A2
NCKAP1L
ITGB7
KLRK1
LAG3
PSTPIP1
BTK
IQGAP2
SH3GL2
HK3
MAPKAPK3
MYD88
VCAM1
SELL
TLR1
CCL8
SIGLEC1
GRAP2
ITGAL
SERPINA1
RHOF
CD3G
S1PR4
TNFSF13
PILRA
LY75
ZAP70
NCF2
AIM2
HERC6
BLNK
CD180
CD247
MAP3K8
GZMM
SLC2A5
IL2RA
DOK3
FGR
OLR1
HCK
PRKCQ
PDCD1LG2
PDCD1
SCG2
ATG7
MICA
LILRB2
CSF1
ITK
CCR5
CASP8
CD79B
TLR8
CASP1
KLRG1
TLR5
LST1
LILRA6
CLEC10A
EBI3
ITGAM
CLEC4A
ATP8A1
TRAT1
GPR65
PTAFR
RNF125
CD300C
IKBKE
CLEC7A
MRC1
SIGLEC8
TLR7
PTPRN2
MS4A1
CARD9
KIF5A
MMP25
BTN2A2
ICOS
IL6R
RASGRP3
LILRB3
CCR2
SCIN
CD96
P2RX1
CMKLR1
SH2D1A
CLEC4E
ALPK1
CD86
MASP1
LILRB1
SIGLEC9
CRTAM
LAX1
IL10
LILRB5
TRIM9
CCR4
CLEC2D
SIGLEC7
NOD2
CD226
FCGR2B
CD33
SIRPB1
RASGRP2
TLR6
CD80
SIRPG
CD40LG
PTPN22
ZBP1
CD19
TEC
VNN1
CASP10
CHST4
LILRA5
CD22
CCR8
FCGR1B
CD28
CR1
KLRD1
CD1B
IL1R2
NCR3
IL21

### Sheet: GSE45120
Genes
B2M
FTL
HLA-B
HLA-DRA
CTSD
CD74
LYZ
CD81
HLA-E
IFI30
CTSZ
C1QB
C1QA
IFITM1
HLA-DRB1
VAMP8
ARHGDIB
CCL18
LAPTM5
FCER1G
ARPC1B
TAP1
LGALS3
BST2
CTSH
HLA-DQA1
C1QC
CREG1
SERPING1
HLA-DMA
CCL2
HLA-DPA1
PSMB10
RGS1
CTSB
RNASET2
HLA-DMB
HLA-DPB1
PRR13
CTSC
SERPINB1
CD68
VASP
CXCL9
CXCL10
C1S
CCL21
GMFG
HLA-DQB1
GBP2
FUCA1
GRB2
CCL5
CTSK
HMOX1
OSTF1
TYROBP
RAC2
ASAH1
ICAM1
NPDC1
HCLS1
IFI16
ALOX5
CCL19
PREX1
CHI3L1
CCL4
HLA-F
IL10RB
IL2RG
CTSA
CTSS
CYBB
CASP4
CORO1A
GPSM3
CXCL13
ITGB2
CD53
CD48
TMEM63A
CD46
SLAMF7
CCL3
GZMA
IDO1
PGM2
CNN2
RNASE6
HDAC7
APOBEC3G
LCP2
PLCG2
TRIM22
SNAP23
GM2A
TREM2
CD2
FCGR2A
IRF8
CHIT1
HLA-DOA
CD14
CD3E
SPI1
IGSF6
SHC1
GCA
TNFRSF1B
FCGR3A
FGL2
FYN
VAV1
CXCL16
GPR183
ST6GAL1
C3AR1
ICAM3
HCST
LY86
C5AR1
PTPRC
LY96
C2
CYTIP
RAP2B
SASH3
CST7
WIPF1
DTX4
IFIH1
NFKBIE
MNDA
IL27RA
PLEKHO2
IL32
ACAA1
FBXO6
CLEC2B
PJA1
TMC6
QPCT
IL7R
WAS
CD3D
SNAP25
TNFAIP3
ITGAX
CD300A
CD79A
PIK3AP1
KLRB1
LILRB4
LYN
CCL13
CCR1
BIN2
UNC13D
SIRPA
GLIPR1
DOCK2
CD7
DHX58
CHGA
CIITA
IL18
CTSW
NCF1
INPP5D
TNFRSF4
BTN3A3
DAPP1
HLA-DOB
CD38
CXCL11
GNLY
BTN3A1
TLR2
LAIR1
CD4
NCF4
NFKB2
FCGR1A
BTN3A2
NCKAP1L
ITGB7
KLRK1
LAG3
PSTPIP1
BTK
IQGAP2
SH3GL2
HK3
TBC1D10C
MAPKAPK3
MYD88
VCAM1
SELL
TLR1
CD300LF
RIPK3
CCL8
SIGLEC1
TIGIT
GRAP2
ITGAL
SERPINA1
RHOF
CD3G
S1PR4
PILRA
LY75
ZAP70
HVCN1
RILP
NCF2
AIM2
HERC6
BLNK
CD274
CD180
CD247
MAP3K8
GZMM
FBXL16
SLC2A5
IL2RA
DOK3
FGR
OLR1
NFAM1
HCK
AP1S3
ARHGAP9
PRKCQ
PDCD1LG2
PDCD1
SCG2
ATG7
MICA
LILRB2
CSF1
CARD11
ITK
CCR5
CASP8
CD79B
TLR8
NLRC3
CASP1
KLRG1
TLR5
LST1
LILRA6
CLEC10A
EBI3
ITGAM
CLEC4A
ATP8A1
TRAT1
GPR65
PTAFR
RNF125
CD300C
IKBKE
CLEC7A
SIGLEC14
RNF182
MRC1
SIGLEC8
TLR7
PTPRN2
MS4A1
CARD9
KIF5A
MMP25
BTN2A2
ICOS
IL6R
RASGRP3
LILRB3
CCR2
SCIN
CD96
P2RX1
CMKLR1
SH2D1A
CLEC4E
ALPK1
CD86
MASP1
LILRB1
SIGLEC9
CRTAM
LAX1
IL10
LILRB5
TRIM9
CCR4
CLEC2D
OSCAR
SIGLEC7
NOD2
CD226
FCGR2B
CD33
SIRPB1
RASGRP2
TLR6
CD80
SIRPG
SLA2
CLEC12A
CD40LG
SLAMF6
PTPN22
ZBP1
CD19
KLC3
TEC
SIGLEC10
VNN1
CASP10
RAB37
CHST4
LILRA5
CD22
CCR8
FCGR1B
CD28
CR1
KLRD1
CD200R1
BTLA
CD1B
IL27
IL1R2
CLEC4D
NCR3
CLEC6A
TLR10
IL21

### Sheet: GSE62609
Genes
B2M
FTL
HLA-B
HLA-DRA
CTSD
CD74
LYZ
CD81
HLA-E
IFI30
CTSZ
C1QB
C1QA
IFITM1
HLA-DRB1
VAMP8
ARHGDIB
CCL18
LAPTM5
FCER1G
ARPC1B
TAP1
LGALS3
BST2
CTSH
HLA-DQA1
C1QC
CREG1
SERPING1
HLA-DMA
TXNDC5
CCL2
HLA-DPA1
PSMB10
RGS1
CTSB
RNASET2
HLA-DMB
HLA-DPB1
PRR13
CTSC
SERPINB1
CD68
VASP
CXCL9
CXCL10
C1S
CCL21
GMFG
HLA-DQB1
GBP2
FUCA1
GRB2
CCL5
CTSK
HMOX1
OSTF1
TYROBP
RAC2
ASAH1
ICAM1
NPDC1
HCLS1
IFI16
ALOX5
CCL19
PREX1
CHI3L1
CCL4
HLA-F
IL10RB
IL2RG
CTSA
CTSS
CYBB
CASP4
CORO1A
GPSM3
CXCL13
ITGB2
CD53
CD48
TMEM63A
CD46
SLAMF7
CCL3
GZMA
IDO1
PGM2
CNN2
RNASE6
HDAC7
APOBEC3G
LCP2
PLCG2
TRIM22
SNAP23
GM2A
TREM2
CD2
FCGR2A
IRF8
CHIT1
HLA-DOA
CD14
CD3E
SPI1
IGSF6
SHC1
GCA
TNFRSF1B
FCGR3A
FGL2
FYN
VAV1
CXCL16
GPR183
ST6GAL1
C3AR1
ICAM3
HCST
LY86
C5AR1
PTPRC
LY96
C2
CYTIP
RAP2B
SASH3
CST7
WIPF1
DTX4
IFIH1
NFKBIE
MNDA
IL27RA
PLEKHO2
IL32
ACAA1
FBXO6
CLEC2B
PJA1
TMC6
QPCT
IL7R
WAS
CD3D
SNAP25
TNFAIP3
ITGAX
CD300A
CD79A
PIK3AP1
KLRB1
LILRB4
LYN
CCL13
CCR1
BIN2
UNC13D
SIRPA
GLIPR1
DOCK2
CD7
DHX58
CHGA
CIITA
IL18
CTSW
NCF1
INPP5D
TNFRSF4
BTN3A3
DAPP1
HLA-DOB
CD38
CXCL11
GNLY
BTN3A1
TLR2
LAIR1
CD4
NCF4
NFKB2
FCGR1A
BTN3A2
NCKAP1L
ITGB7
KLRK1
LAG3
PSTPIP1
BTK
IQGAP2
SH3GL2
HK3
TBC1D10C
MAPKAPK3
MYD88
VCAM1
SELL
TLR1
CD300LF
RIPK3
CCL8
SIGLEC1
TIGIT
GRAP2
ITGAL
SERPINA1
RHOF
CD3G
S1PR4
TNFSF13
PILRA
LY75
ZAP70
HVCN1
RILP
NCF2
AIM2
HERC6
BLNK
CD274
CD180
CD247
MAP3K8
GZMM
FBXL16
SLC2A5
IL2RA
DOK3
FGR
OLR1
NFAM1
HCK
AP1S3
ARHGAP9
PRKCQ
PDCD1LG2
PDCD1
SCG2
ATG7
MICA
LILRB2
CSF1
CARD11
ITK
CCR5
CASP8
CD79B
TLR8
NLRC3
CASP1
KLRG1
TLR5
LST1
LILRA6
CLEC10A
EBI3
ITGAM
CLEC4A
ATP8A1
TRAT1
GPR65
PTAFR
RNF125
CD300C
IKBKE
CLEC7A
SIGLEC14
RNF182
MRC1
SIGLEC8
TLR7
PTPRN2
MS4A1
CARD9
KIF5A
MMP25
BTN2A2
ICOS
IL6R
RASGRP3
LILRB3
CCR2
SCIN
CD96
P2RX1
CMKLR1
SH2D1A
CLEC4E
ALPK1
CD86
MASP1
LILRB1
SIGLEC9
CRTAM
LAX1
IL10
LILRB5
TRIM9
CCR4
CLEC2D
OSCAR
SIGLEC7
NOD2
CD226
FCGR2B
CD33
SIRPB1
RASGRP2
TLR6
CD80
SIRPG
SLA2
CLEC12A
CD40LG
SLAMF6
PTPN22
ZBP1
CD19
KLC3
TEC
SIGLEC10
VNN1
CASP10
RAB37
CHST4
LILRA5
CD22
CCR8
FCGR1B
CD28
CR1
KLRD1
CD200R1
BTLA
CD1B
IL27
IL1R2
CLEC4D
NCR3
CLEC6A
TLR10
IL21

### Sheet: GSE66294
Genes
B2M
FTL
HLA-B
HLA-DRA
CTSD
CD74
LYZ
CD81
HLA-E
IFI30
CTSZ
C1QB
C1QA
IFITM1
HLA-DRB1
VAMP8
ARHGDIB
CCL18
LAPTM5
FCER1G
ARPC1B
TAP1
LGALS3
BST2
CTSH
HLA-DQA1
C1QC
CREG1
SERPING1
HLA-DMA
TXNDC5
CCL2
HLA-DPA1
PSMB10
RGS1
CTSB
RNASET2
HLA-DMB
HLA-DPB1
PRR13
CTSC
SERPINB1
VASP
CXCL9
CXCL10
C1S
CCL21
GMFG
HLA-DQB1
GBP2
FUCA1
GRB2
CCL5
CTSK
HMOX1
OSTF1
TYROBP
RAC2
ASAH1
ICAM1
NPDC1
HCLS1
IFI16
ALOX5
CCL19
PREX1
CHI3L1
CCL4
HLA-F
IL10RB
IL2RG
CTSA
CTSS
CYBB
CASP4
CORO1A
GPSM3
CXCL13
ITGB2
CD53
CD48
TMEM63A
CD46
SLAMF7
CCL3
GZMA
IDO1
PGM2
CNN2
RNASE6
HDAC7
APOBEC3G
LCP2
PLCG2
TRIM22
SNAP23
GM2A
TREM2
CD2
FCGR2A
IRF8
CHIT1
HLA-DOA
CD14
CD3E
SPI1
IGSF6
SHC1
GCA
TNFRSF1B
FCGR3A
FGL2
FYN
VAV1
CXCL16
GPR183
ST6GAL1
C3AR1
ICAM3
HCST
LY86
C5AR1
PTPRC
LY96
C2
CYTIP
RAP2B
SASH3
CST7
WIPF1
DTX4
IFIH1
NFKBIE
MNDA
IL27RA
PLEKHO2
IL32
ACAA1
FBXO6
CLEC2B
PJA1
TMC6
QPCT
IL7R
WAS
CD3D
SNAP25
TNFAIP3
ITGAX
CD300A
CD79A
PIK3AP1
KLRB1
LILRB4
LYN
CCL13
CCR1
BIN2
UNC13D
SIRPA
GLIPR1
DOCK2
CD7
DHX58
CHGA
CIITA
IL18
CTSW
NCF1
INPP5D
TNFRSF4
BTN3A3
DAPP1
HLA-DOB
CD38
CXCL11
GNLY
BTN3A1
TLR2
LAIR1
CD4
NCF4
NFKB2
FCGR1A
BTN3A2
NCKAP1L
ITGB7
KLRK1
LAG3
PSTPIP1
BTK
IQGAP2
SH3GL2
HK3
TBC1D10C
MAPKAPK3
MYD88
VCAM1
SELL
TLR1
CD300LF
RIPK3
CCL8
SIGLEC1
TIGIT
GRAP2
ITGAL
SERPINA1
RHOF
CD3G
S1PR4
TNFSF13
PILRA
LY75
ZAP70
HVCN1
RILP
NCF2
AIM2
HERC6
BLNK
CD274
CD180
CD247
MAP3K8
GZMM
FBXL16
SLC2A5
IL2RA
DOK3
FGR
OLR1
NFAM1
HCK
AP1S3
ARHGAP9
PRKCQ
PDCD1LG2
PDCD1
SCG2
ATG7
MICA
LILRB2
CSF1
CARD11
ITK
CCR5
CASP8
CD79B
TLR8
NLRC3
CASP1
KLRG1
TLR5
LST1
LILRA6
CLEC10A
EBI3
ITGAM
CLEC4A
ATP8A1
TRAT1
GPR65
PTAFR
RNF125
CD300C
IKBKE
CLEC7A
RNF182
MRC1
SIGLEC8
TLR7
PTPRN2
MS4A1
CARD9
KIF5A
MMP25
BTN2A2
ICOS
IL6R
RASGRP3
LILRB3
CCR2
SCIN
CD96
P2RX1
CMKLR1
SH2D1A
CLEC4E
ALPK1
CD86
MASP1
LILRB1
SIGLEC9
CRTAM
LAX1
IL10
LILRB5
TRIM9
CCR4
CLEC2D
OSCAR
SIGLEC7
NOD2
CD226
FCGR2B
CD33
SIRPB1
RASGRP2
TLR6
CD80
SIRPG
SLA2
CLEC12A
CD40LG
SLAMF6
PTPN22
ZBP1
CD19
KLC3
TEC
SIGLEC10
VNN1
CASP10
RAB37
CHST4
LILRA5
CD22
CCR8
FCGR1B
CD28
CR1
KLRD1
CD200R1
BTLA
CD1B
IL27
IL1R2
CLEC4D
NCR3
TLR10
IL21

### Sheet: GSE144457
Genes
B2M
FTL
HLA-B
HLA-DRA
CTSD
CD74
CD81
HLA-E
CTSZ
C1QB
C1QA
IFITM1
HLA-DRB1
VAMP8
ARHGDIB
CCL18
LAPTM5
FCER1G
ARPC1B
TAP1
LGALS3
BST2
CTSH
HLA-DQA1
C1QC
CREG1
SERPING1
HLA-DMA
TXNDC5
CCL2
HLA-DPA1
PSMB10
RGS1
CTSB
RNASET2
HLA-DMB
HLA-DPB1
PRR13
CTSC
SERPINB1
VASP
CXCL9
CXCL10
C1S
CCL21
GMFG
HLA-DQB1
GBP2
FUCA1
GRB2
CCL5
CTSK
HMOX1
OSTF1
TYROBP
RAC2
ASAH1
NPDC1
IFI16
ALOX5
CCL19
CHI3L1
CCL4
HLA-F
IL10RB
IL2RG
CTSA
CTSS
CYBB
CASP4
CORO1A
GPSM3
CXCL13
ITGB2
CD48
TMEM63A
CD46
SLAMF7
CCL3
GZMA
IDO1
PGM2
CNN2
HDAC7
APOBEC3G
LCP2
PLCG2
TRIM22
SNAP23
GM2A
TREM2
CD2
FCGR2A
IRF8
CHIT1
HLA-DOA
CD14
CD3E
SPI1
IGSF6
SHC1
GCA
TNFRSF1B
FCGR3A
FGL2
FYN
VAV1
CXCL16
GPR183
ST6GAL1
C3AR1
ICAM3
HCST
LY86
C5AR1
PTPRC
LY96
C2
CYTIP
RAP2B
SASH3
CST7
WIPF1
DTX4
NFKBIE
MNDA
IL27RA
PLEKHO2
IL32
ACAA1
FBXO6
CLEC2B
PJA1
TMC6
QPCT
IL7R
WAS
CD3D
SNAP25
TNFAIP3
ITGAX
CD300A
CD79A
PIK3AP1
KLRB1
LILRB4
LYN
CCR1
BIN2
UNC13D
SIRPA
GLIPR1
DOCK2
CD7
DHX58
CHGA
CIITA
IL18
CTSW
NCF1
INPP5D
TNFRSF4
DAPP1
HLA-DOB
CD38
GNLY
BTN3A1
TLR2
LAIR1
CD4
NCF4
NFKB2
FCGR1A
BTN3A2
NCKAP1L
ITGB7
KLRK1
LAG3
PSTPIP1
BTK
IQGAP2
SH3GL2
HK3
TBC1D10C
MAPKAPK3
MYD88
SELL
TLR1
CD300LF
RIPK3
CCL8
SIGLEC1
TIGIT
GRAP2
ITGAL
SERPINA1
RHOF
CD3G
S1PR4
TNFSF13
PILRA
LY75
ZAP70
HVCN1
RILP
NCF2
AIM2
HERC6
BLNK
CD274
CD180
CD247
MAP3K8
GZMM
FBXL16
SLC2A5
IL2RA
DOK3
FGR
OLR1
NFAM1
HCK
AP1S3
ARHGAP9
PRKCQ
PDCD1LG2
PDCD1
SCG2
ATG7
MICA
LILRB2
CSF1
CARD11
ITK
CCR5
CASP8
CD79B
TLR8
NLRC3
CASP1
KLRG1
TLR5
LST1
LILRA6
CLEC10A
EBI3
ITGAM
CLEC4A
ATP8A1
TRAT1
GPR65
PTAFR
RNF125
CD300C
IKBKE
CLEC7A
SIGLEC14
RNF182
MRC1
SIGLEC8
TLR7
PTPRN2
MS4A1
CARD9
KIF5A
MMP25
BTN2A2
IL6R
RASGRP3
LILRB3
CCR2
SCIN
CD96
P2RX1
CMKLR1
SH2D1A
CLEC4E
ALPK1
CD86
MASP1
LILRB1
SIGLEC9
LAX1
IL10
LILRB5
TRIM9
CCR4
CLEC2D
OSCAR
SIGLEC7
NOD2
CD226
FCGR2B
SIRPB1
RASGRP2
TLR6
CD80
SIRPG
SLA2
CLEC12A
CD40LG
SLAMF6
PTPN22
ZBP1
CD19
KLC3
TEC
SIGLEC10
VNN1
CASP10
RAB37
CHST4
LILRA5
CD22
CCR8
FCGR1B
CD28
CR1
KLRD1
CD200R1
BTLA
IL27
IL1R2
CLEC4D
NCR3
CLEC6A
TLR10
IL21
