## Supplementary Table 6 for "Computational analysis reveals similarities and differences between SCLC subtypes"

### Sheet: CCLE
Cell lines	SCLC-I* scores	NE score	SCLC-A2	SCLC-A	SCLC-N	SCLC-P	SCLC-Y
CORL311	4.0083	0.595545	4.1056	4.7359	4.5336	4.8906	6.0521
DMS273	3.7248	0.36118	1.7912	1.4012	7.3124	-1.2621	6.2789
NCIH1048	5.6529	-0.151873	2.5653	3.9147	-0.6524	4.9274	8.3035
NCIH1341	5.8921	-0.0121276	2.3308	3.0631	4.3854	0.8263	7.5744
NCIH1694	1.8061	0.800797	4.8029	0.6483	7.9904	0.7057	3.5455
NCIH211	3.3229	-0.133323	0.6547	3.6974	1.5095	4.4369	6.2058
NCIH2171	2.3204	0.847499	5.004	0.5441	7.4429	-0.595	3.3821
NCIH446	3.2061	0.604896	-0.2782	-1.8161	6.6394	-0.9081	6.1888
NCIH524	1.8403	0.768505	4.0008	0.2915	8.7439	-0.2233	4.1321
NCIH526	7.3773	0.590594	2.7707	5.9182	2.1252	5.0375	6.2922
NCIH82	3.4929	0.759351	2.6737	0.5894	5.8695	-0.4729	4.8159
SCLC21H	1.2987	0.834482	4.889	0.8715	6.2208	-1.1895	4.4171
DMS114	2.2036	-0.00672974	1.35	-0.534	2.8974	-0.0746	8.5138
NCIH1339	10.1621	-0.781527	-0.5138	-1.693	-2.0035	-1.2144	10.3385
NCIH196	8.3212	-0.656634	1.5491	0.7798	1.9707	0.4581	9.6069
NCIH2286	8.2803	-0.670905	0.6665	1.0472	0.1837	0.8743	9.7962
NCIH841	2.6154	-0.334862	-1.314	-2.549	-0.446	-0.1314	9.6428
SBC5	5.6879	-0.248432	-2.2053	-1.0633	0.316	-1.979	8.958
SW1271	7.6745	-0.777083	-2.243	-1.4752	-1.551	-1.0567	10.2153
CORL24	0.3336	0.711162	5.4652	2.8295	6.3526	0.7635	3.6221
DMS79	1.0194	0.795193	6.3003	6.0974	1.551	0.092	4.9372
HCC33	-1.5013	0.811245	5.9371	1.2265	3.2269	-1.7868	2.0798
NCIH1105	1.3728	0.843119	6.7681	4.9008	2.1886	-0.4744	2.7884
NCIH1184	1.1499	0.850153	7.1244	2.2186	2.4891	-1.0921	5.0378
NCIH1436	3.5437	0.819372	7.6543	6.3278	1.029	1.1918	3.2588
NCIH1618	2.4233	0.777175	7.2164	6.2606	0.2624	0.1672	4.9306
NCIH1876	2.9553	0.717318	7.3411	3.11	0.0894	1.4369	5.7886
NCIH1930	1.2049	0.829086	6.0051	3.44	2.0633	1.1224	4.3292
NCIH1963	1.4158	0.880292	7.915	4.4065	1.862	0.4947	2.7394
NCIH209	3.0741	0.881813	6.4081	7.2521	0.1881	0.7191	3.8947
NCIH2227	1.526	0.800631	5.1572	1.6753	4.2481	-1.0125	4.4429
COLO668	4.1918	0.684461	2.0034	8.8774	-1.157	1.3597	4.5962
CORL88	0.9546	0.776365	4.2168	7.9531	-0.9712	0.9011	4.649
CORL95	6.2054	0.707597	4.3223	8.9807	-1.2886	0.1548	5.0383
DMS153	3.2998	0.778862	5.059	9.9142	1.2164	1.103	4.3861
DMS454	3.2095	0.653417	0.7845	8.933	0.2035	0.7483	4.2853
DMS53	5.2362	0.381029	-1.1981	8.174	1.2204	0.7466	5.6725
NCIH2029	4.7863	0.713153	3.5102	9.3481	-0.4668	1.0804	2.6309
NCIH2196	6.5889	0.663883	4.5606	7.9783	-0.3502	1.1406	4.9003
NCIH510	3.209	0.814785	3.6766	8.398	-0.1262	-0.2706	3.7027
SHP77	3.5945	0.688997	1.9331	5.8155	-1.998	-2.3321	4.8488
CORL279	2.0502	0.837786	4.7674	5.5689	6.6015	-1.2577	4.0047
CORL47	1.7277	0.884983	6.3057	6.6355	1.7549	-0.8091	3.2713
NCIH1092	0.109	0.901808	7.6229	6.9072	3.1006	0.2519	2.3059
NCIH146	2.4841	0.85967	6.8845	6.6336	0.8345	0.0192	2.8684
NCIH1836	1.6588	0.847447	6.1412	7.1334	-1.9373	-1.6009	4.3198
NCIH2081	2.6069	0.884553	5.8421	6.2339	1.652	0.0605	2.9028
NCIH69	1.6583	0.792471	5.3522	6.2597	4.3496	-0.8222	3.8663
NCIH889	3.2724	0.765753	5.8245	6.9739	0.0668	-0.4859	5.8661

### Sheet: GSE73160
Cell lines	SCLC-I* scores	NE score	SCLC-A2	SCLC-A	SCLC-N	SCLC-P	SCLC-Y
NCIH211	-18.5788	-0.0627107	-4.0954	-2.3168	-4.4411	4.4232	1.339
NCIH1688	-13.1618	0.499141	-3.7541	6.5537	-4.7083	-3.4497	-2.7032
NCIH510	-18.0395	0.760773	0.0798	2.5914	-4.5577	-2.786	-5.314
SHP77	-17.2706	0.704201	-1.6012	0.6459	-5.2265	-3.79	-4.0356
NCIH719	-16.9327	0.584067	-1.7676	2.1988	-3.7386	-2.2472	-4.4738
NCIH774	-14.892	0.797961	1.2911	6.5725	-4.367	-2.5605	-3.7882
NCIH1048	-14.7892	-0.0384952	-4.1519	-3.1303	-5.0428	3.1798	2.0534
NCIH735	-15.7963	0.470521	0.8033	6.3657	-4.2321	-2.8248	-2.0006
NCIH1882	-14.0246	0.135371	5.2714	1.9568	-4.7178	-1.7743	2.1182
COLO668	-16.2941	0.665819	-1.1342	5.6066	-4.04	-2.3951	-3.7884
DMS53	-12.1728	0.410082	-4.6808	6.2015	-3.3621	-2.9945	-3.1748
NCIH2029	-15.097	0.6932	-0.6744	7.3698	-4.4426	-2.6952	-4.8803
NCIH2198	-14.3609	0.744076	1.312	5.8572	-5.0284	-2.3467	-3.6192
SW1271	-17.2385	0.357984	-2.7725	-1.8404	-2.2864	-2.8466	-0.6544
NCIH146	-18.2439	0.839977	5.1948	2.3538	-4.2019	-2.8403	-5.5355
NCIH187	-18.2648	0.779542	2.4836	-0.6119	-4.3093	-3.224	-4.644
NCIH378	-19.3918	0.883805	5.185	-4.3458	0.5325	-3.5168	-6.1352
NCIH865	-19.3452	0.833399	4.4423	3.7849	-4.6989	-3.5285	-5.4783
NCIH889	-19.5809	0.798438	3.921	2.2069	-4.8188	-3.1402	-5.0642
NCIH1963	-19.3211	0.86999	6.1194	-2.5828	-4.398	-3.0987	-5.4032
NCIH1930	-19.3232	0.791388	2.5132	-0.9957	-4.8298	-3.118	-5.3988
DMS187	-20.3862	0.835068	3.4389	0.8044	-3.0243	-2.869	-5.432
NCIH209	-19.5805	0.836288	4.1345	3.0404	-2.5372	-2.4362	-5.043
NCIH250	-17.3791	0.832502	1.214	5.3002	-4.0253	-3.1733	-5.0494
NCIH345	-18.7955	0.82842	2.5046	0.4169	-3.5613	-3.3318	-5.3087
NCIH720	-17.332	0.791379	1.433	-2.286	-4.1249	-3.2838	-5.6543
NCIH1105	-18.302	0.785593	5.1699	-1.2454	-3.3903	-2.2213	-5.5777
NCIH2107	-16.5687	0.805443	6.3465	0.8782	-4.2519	-2.0923	-5.213
NCIH1522	-19.1325	0.834152	7.3217	-1.6916	-1.5634	-2.7051	-5.3197
NCIH748	-17.2033	0.813227	3.1693	3.435	-2.001	-2.3548	-5.1154
LXFS605L	-17.3165	0.755904	3.5983	1.516	-4.3419	-2.5309	-5.1522
CORL88	-20.0404	0.772837	0.2497	4.1925	-5.0516	-3.0336	-5.188
NCIH711	-18.1508	0.812945	6.4117	-2.0084	-3.1929	-3.4463	-5.6443
NCIH1092	-19.6429	0.860486	5.4839	2.5701	-1.8297	-2.9596	-5.743
NCIH1417	-20.297	0.776509	3.6499	1.779	-3.5043	-3.4829	-5.6143
NCIH1436	-18.7264	0.731607	6.3231	1.5584	-3.5929	-2.4348	-4.4161
NCIH1618	-20.9163	0.686119	6.2561	-0.803	-5.2699	-3.2447	-3.3457
NCIH1836	-19.0312	0.826767	2.5829	1.6781	-4.9452	-3.7416	-5.5032
NCIH1876	-17.373	0.65512	5.2711	-3.1753	-4.812	-2.9115	-3.8427
NCIH2081	-18.1673	0.807015	4.2107	1.6525	-4.3657	-3.1871	-4.9239
NCIH2330	-18.3711	0.798199	1.0013	-0.4005	1.3484	-2.6247	-5.3421
NCIH1672	-18.599	0.795549	4.9815	1.4301	-1.3931	-2.7685	-5.2056
NCIH2141	-19.5676	0.817451	5.2656	0.0567	-3.4864	-2.4625	-3.947
CORL32	-17.2687	0.788948	3.1338	2.6311	-4.4964	-3.5374	-5.6269
CORL47	-18.156	0.846574	3.6869	1.7159	-3.4447	-3.0494	-5.422
DMS79	-17.9822	0.743943	3.5699	0.3561	-2.831	-2.9104	-4.2777
NCIH128	-20.6589	0.847823	6.0524	-1.0163	-4.8543	-3.245	-5.756
NCIH196	-13.7077	-0.572509	-5.0519	-5.3232	-3.8825	-2.9581	7.2311
DMS114	-17.3962	-0.0131629	-4.8126	-6.1943	-4.0781	-3.2331	4.847
DMS273	-14.288	-0.535529	-4.9635	-5.2059	-0.195	-2.8567	5.5343
NCIH841	-16.6362	-0.29941	-5.1346	-5.9666	-4.1754	-3.3886	6.6577
NCIH2066	-11.457	-0.659686	-5.597	-5.4212	-4.078	-2.6741	7.8315
NCIH446	-17.6638	0.688932	-3.5104	-5.9835	4.2859	-2.7398	-2.6447
NCIH524	-18.3962	0.815721	-0.2925	-6.2078	6.1629	-3.397	-4.8351
NCIH526	-17.7847	0.573328	-2.719	-0.355	-3.5117	5.0155	-0.6001
NCIH2171	-18.7363	0.83052	1.0117	-4.2181	5.1908	-2.635	-5.3647
NCIH220	-17.7807	0.796193	2.6706	-5.5237	5.1003	-2.1461	-4.6685
LXFS650L	-19.1005	0.654522	-2.3666	-4.2694	1.5901	-2.6352	-4.8658
NCIH847	-16.4426	0.531836	-1.45	-5.0807	4.8334	-2.1818	-2.019
NCIH1341	-14.764	-0.0629966	-3.939	-3.9161	-0.6736	-2.4143	3.279
NCIH1694	-17.7601	0.731959	0.3129	-5.5384	6.1812	-1.891	-5.0982
NCIH82	-17.5463	0.772558	-3.2942	-6.2486	2.0249	-3.504	-2.3431
NCIH249	-20.5796	0.839046	2.6465	0.4753	-1.0913	-3.3716	-6.1349
NCIH69CPR	-17.4283	0.781382	2.1238	-0.296	2.0552	-1.8318	-4.9207
NCIH69LX10	-18.0342	0.833429	2.2816	2.2009	0.506	-2.5855	-5.6701
NCIH69	-19.646	0.739066	2.0149	-0.9263	1.3799	-2.0856	-5.093
NCIH69VCRR	-18.1033	0.800632	0.7405	-3.0165	1.9223	-2.3626	-5.2745

### Sheet: GSE7097
Cell lines	SCLC-I* scores	NE score	KS	76GS
GSM170706	-18.9544	-0.153964	-0.146433	13.3043
GSM170707	-18.5952	-0.157921	-0.156502	18.2186
GSM170708	-19.2609	0.484066	-0.138665	25.5477
GSM170709	-17.7786	0.471582	-0.189586	25.3812
GSM170710	-8.9764	0.383217	-0.119102	-5.24306
GSM170712	-6.8603	0.405474	0.162831	-3.95552
GSM170713	-18.2067	0.533085	0.117376	5.9587
GSM170715	-19.8646	0.539729	0.11565	4.53232
GSM170716	-20.6143	0.576226	-0.11191	16.5796
GSM170718	-21.3421	0.567593	-0.158228	20.0452
GSM170719	-20.1882	0.562176	0.184983	-5.6423
GSM170720	-20.8316	0.547538	0.197641	-7.82565
GSM170721	-13.94	0.422957	-0.360472	15.3063
GSM170722	-15.815	0.418542	-0.270713	15.6639
GSM170724	-14.9938	-0.439407	0.595512	-47.0524
GSM170725	-13.9236	-0.434556	0.566456	-43.024
GSM170726	-15.2718	0.314773	-0.139816	-10.642
GSM170727	-10.3519	0.272423	-0.124568	7.09471
GSM170728	-17.1307	-0.263859	0.570196	-43.1173
GSM170730	-19.3348	0.418073	0.422325	-40.8929
GSM170731	-20.0432	0.413497	0.431243	-44.7738
GSM170732	-14.2918	-0.421363	0.670023	-59.2407
GSM170733	-14.3011	-0.401318	0.673763	-58.5889
GSM170735	-19.6203	0.579134	-0.182394	26.7043
GSM170736	-19.6123	0.524477	-0.149022	24.3755
GSM170737	-20.8518	0.531437	-0.157652	23.1784
GSM170738	-18.161	0.377138	-0.181243	22.1778
GSM170740	-17.8678	0.377242	-0.169448	20.2878
GSM170741	-17.0222	0.374612	-0.239068	21.615
GSM170742	-21.7888	0.438729	0.139241	-2.71753
GSM170743	-18.5013	0.420626	-0.146433	21.0262
GSM170745	-19.3029	0.466034	-0.182106	14.1353
GSM170746	-20.1283	0.483448	-0.182681	15.1573
GSM170748	-17.286	0.428196	-0.178078	16.4263

### Sheet: GSE10841
Cell lines	SCLC-I* scores	NE score	KS	76GS
GSM170706	-19.5793	-0.153964	-0.146433	16.5905
GSM170707	-17.6854	-0.157921	-0.156502	20.5477
GSM170708	-18.6202	0.484066	-0.138665	29.553
GSM170709	-17.9968	0.471582	-0.189586	30.054
GSM170713	-18.9128	0.533085	0.117376	6.07805
GSM170715	-19.629	0.539729	0.11565	4.71247
GSM170716	-20.3293	0.576226	-0.11191	17.124
GSM170718	-20.3208	0.567593	-0.158228	20.0675
GSM170719	-20.4412	0.562176	0.184983	-4.56531
GSM170720	-20.1557	0.547538	0.197641	-6.4517
GSM170721	-13.6726	0.422957	-0.360472	23.9342
GSM170722	-14.6344	0.418542	-0.270713	20.5833
GSM170724	-14.4255	-0.439407	0.595512	-44.6203
GSM170725	-14.5193	-0.434556	0.566456	-39.6009
GSM170726	-16.7948	0.314773	-0.139816	-10.2529
GSM170727	-9.739	0.272423	-0.124568	13.4554
GSM170728	-17.1328	-0.263859	0.570196	-40.2637
GSM170730	-18.9199	0.418073	0.422325	-39.2496
GSM170731	-20.1885	0.413497	0.431243	-45.0453
GSM170732	-14.0421	-0.421363	0.670023	-54.4608
GSM170733	-13.5846	-0.401318	0.673763	-53.5923
GSM170735	-19.8063	0.579134	-0.182394	29.886
GSM170736	-19.5858	0.524477	-0.149022	27.7537
GSM170737	-20.0408	0.531437	-0.157652	27.2264
GSM170742	-19.3219	0.438729	0.139241	-0.19921
GSM170743	-18.9722	0.420626	-0.146433	25.6929
GSM170745	-17.8134	0.466034	-0.182106	17.6541
GSM170746	-18.4514	0.483448	-0.182681	16.215
GSM170748	-18.7554	0.428196	-0.178078	19.0448
GSM274621	-18.2976	0.231086	0.544591	-35.6244
GSM274622	-18.5324	0.209575	0.544879	-35.3648
GSM274623	-5.6212	0.583783	0.122842	10.7603
GSM274624	-4.3942	0.483416	0.161392	18.1785
GSM274625	-14.5738	0.38398	-0.358746	36.1486
GSM274626	-14.176	0.396716	-0.355006	35.6514
GSM274627	-20.3401	0.480179	0.498274	-50.7353
GSM274628	-19.5802	0.441474	0.505754	-53.7937
GSM274629	-17.9262	0.391416	0.264672	-20.9242
GSM274630	-11.3128	0.354066	0.268124	1.09738
GSM274631	-15.3491	-0.204849	0.262083	-4.4611
GSM274632	-16.0228	-0.201035	0.27733	-3.46303
GSM274633	-18.5604	0.412996	-0.172037	23.1967
GSM274634	-19.0758	0.418557	-0.139241	25.8842
GSM274635	-20.1721	0.470088	0.125432	3.08439
GSM274636	-19.4032	0.513838	0.113349	11.1469
GSM274637	-20.137	0.449035	0.132336	11.3473

### Sheet: GSE45120
Cell lines	SCLC-I* scores	NE score	KS	76GS
GSM1097470	-15.9151	0.764861	0.155848	8.53045
GSM1097471	-15.2371	0.766743	0.164912	9.3813
GSM1097472	-14.4887	0.776076	0.174854	7.13127
GSM1097473	-11.5935	0.0599141	0.573099	-4.51916
GSM1097474	-11.5951	-0.0671348	0.627339	-9.17715
GSM1097475	-11.195	-0.10107	0.625731	-11.3467

### Sheet: GSE62609
Cell lines	SCLC-I* scores	NE score	KS	76GS
GSM1529927	-19.0073	0.751128	-0.120317	38.81
GSM1529928	-18.6257	0.737934	-0.139732	37.5943
GSM1529929	-16.8803	0.751418	-0.148346	37.425
GSM1529930	-17.9389	0.755185	-0.11061	38.9444
GSM1529931	-17.375	0.740709	-0.11977	35.7271
GSM1529932	-16.1864	0.748187	-0.138638	36.4207
GSM1529933	-18.5703	0.749889	0.154088	6.33864
GSM1529934	-18.2052	0.735991	0.178698	4.40174
GSM1529935	-18.4213	0.750253	0.1586	5.89045
GSM1529936	-19.3108	0.743393	0.132896	4.16122
GSM1529937	-18.6228	0.746096	0.142603	8.35156
GSM1529938	-17.4597	0.713641	0.163249	5.59608
GSM1529939	-17.0104	0.494324	0.457752	-43.1574
GSM1529940	-18.3835	0.494057	0.445174	-42.8531
GSM1529941	-16.4966	0.50624	0.445174	-44.1012
GSM1529942	-17.352	0.493123	0.425759	-44.3642
GSM1529943	-15.9287	0.464521	0.442302	-42.3475
GSM1529944	-15.3012	0.472368	0.441756	-42.8377

### Sheet: GSE66294
Cell lines	SCLC-I* scores	NE score	KS	76GS
GSM1618909	-14.0814	0.631823	0.113493	-35.4559
GSM1618910	-14.1852	0.63189	0.120783	-35.3845
GSM1618911	-13.4646	0.600497	0.114494	-32.4233
GSM1618912	-14.1419	0.591792	0.108205	-31.765
GSM1618913	-14.9265	0.616564	0.118353	-34.8773
GSM1618914	-13.3132	0.616454	0.112064	-33.3098
GSM1618915	-13.8079	0.572274	0.105775	-32.9054
GSM1618916	-13.2853	0.573641	0.120783	-31.6682
GSM1618917	-13.5397	0.641576	0.102344	-33.8883
GSM1618918	-12.9563	0.592995	-0.297742	23.8282
GSM1618919	-13.2169	0.585058	-0.316609	23.9089
GSM1618920	-13.3136	0.592335	-0.260006	20.7091
GSM1618921	-14.0041	0.577256	-0.254717	20.3994
GSM1618922	-14.6507	0.583365	-0.255718	21.107
GSM1618923	-13.4353	0.591584	-0.285163	22.9211
GSM1618924	-12.9976	0.586131	-0.297742	23.0331
GSM1618925	-13.9965	0.570349	-0.266295	17.7864
GSM1618926	-14.3396	0.581856	-0.266295	18.3004
GSM1618927	-14.0382	0.578773	-0.278874	23.878
GSM1618928	-13.1566	0.570158	-0.322899	25.5555
GSM1618929	-13.3853	0.577875	-0.266295	18.0991
GSM1618930	-14.464	0.549373	-0.253716	16.9591
GSM1618931	-15.5405	0.768746	-0.233419	29.8899
GSM1618932	-15.1429	0.759615	-0.22084	31.0536
GSM1618933	-15.1449	0.71163	-0.219411	30.5333
GSM1618934	-13.8214	0.691858	-0.207261	30.5153
GSM1618935	-14.4276	0.76875	-0.235849	30.424
GSM1618936	-14.4643	0.75971	-0.23199	31.4252
GSM1618937	-15.0063	0.698851	-0.210692	31.2681
GSM1618938	-14.631	0.687858	-0.219411	31.6226
GSM1618939	-15.5949	0.747558	-0.248428	30.1301
GSM1618940	-14.2917	0.75387	-0.250858	30.9025
GSM1618941	-15.1934	0.650514	-0.200543	30.7585
GSM1618942	-14.4683	0.64277	-0.20669	32.0637
GSM1618943	-13.8351	0.711614	-0.435106	24.4215
GSM1618944	-13.0482	0.706401	-0.39737	26.2021
GSM1618945	-14.5169	0.684431	-0.364494	24.7076
GSM1618946	-13.9799	0.678851	-0.355775	24.5271
GSM1618947	-14.4697	0.720353	-0.403659	26.3443
GSM1618948	-13.8961	0.67842	-0.364494	24.7919
GSM1618949	-13.208	0.691867	-0.426387	25.1164
GSM1618950	-13.8621	0.656099	-0.372213	27.3118
GSM1618951	-14.6092	0.607402	-0.350915	21.6571
GSM1618952	-14.5663	0.782592	-0.114494	10.2147
GSM1618953	-14.8176	0.763494	-0.110063	12.2485
GSM1618954	-15.6868	0.763695	-0.105203	12.3046
GSM1618955	-14.8739	0.778965	-0.098056	9.90285
GSM1618956	-15.2856	0.773592	-0.108205	8.50873
GSM1618957	-15.4976	0.757898	-0.117782	11.5436
GSM1618958	-15.5805	0.763341	-0.105203	12.4405
GSM1618959	-14.7324	0.768341	-0.111492	10.683
GSM1618960	-15.3607	0.759253	-0.113922	10.2296
GSM1618961	-15.1952	0.748278	-0.105203	14.0005
GSM1618962	-15.2235	0.739736	-0.101772	14.3116
GSM1618963	-14.7537	0.614961	0.395941	-52.3864
GSM1618964	-14.2211	0.609506	0.392081	-53.4405
GSM1618965	-14.3649	0.597434	0.427387	-52.111
GSM1618966	-14.5314	0.561345	0.408519	-54.2403
GSM1618967	-15.8403	0.622538	0.409949	-56.4296
GSM1618968	-15.2466	0.600609	0.416238	-54.5376
GSM1618969	-14.613	0.580231	0.399371	-53.2349
GSM1618970	-15.6604	0.615675	0.416238	-55.188
GSM1618971	-14.319	0.579909	0.403659	-51.761
GSM1618972	-13.9527	0.605112	0.0907662	-32.8445
GSM1618973	-12.7732	0.565044	-0.0917667	-29.0024
GSM1618974	-12.3552	0.57015	0.0816181	-28.8272
GSM1618975	-12.2993	0.568934	-0.0941967	-29.1142
GSM1618976	-12.1298	0.563229	-0.0994854	-29.167
GSM1618977	-13.9565	0.691357	-0.388651	27.1513
GSM1618978	-15.349	0.769773	-0.114494	8.34013
GSM1618979	-13.0677	0.63424	0.369354	-46.1873
GSM1618980	-14.4782	0.668035	0.389651	-53.1504
GSM1618981	-14.5711	0.599094	0.4008	-52.7734
GSM1618982	-14.322	0.574844	0.418668	-53.43
GSM1618983	-13.3502	0.709724	-0.370783	26.9702
GSM1618984	-13.7225	0.681557	-0.342767	25.3925
GSM1618985	-15.3877	0.781496	-0.134362	-2.84078
GSM1618986	-16.0878	0.785668	-0.14737	-3.04051
GSM1618987	-16.7089	0.759705	-0.133791	-3.47851
GSM1618988	-15.9685	0.756044	-0.102916	-3.61766
GSM1618989	-13.8311	0.732821	0.14737	3.91396
GSM1618990	-14.862	0.732995	0.115923	5.65245
GSM1618991	-15.0145	0.715846	0.134791	7.82562
GSM1618992	-14.8079	0.727545	0.128502	8.01672
GSM1618993	-18.2723	0.790824	-0.3006	12.7588
GSM1618994	-16.5819	0.777494	-0.3006	10.1562
GSM1618995	-17.0948	0.764477	-0.248856	7.8517
GSM1618996	-17.1338	0.781235	-0.236278	9.9113

### Sheet: GSE144457
Cell lines	SCLC-I* scores	NE score	KS	76GS
GSM4288568	-13.7436	0.773993	-0.303523	55.9564
GSM4288569	-13.4203	0.765269	-0.291328	55.674
GSM4288570	-13.3284	0.767649	-0.279133	54.0639
GSM4288571	-13.5891	0.203791	0.511247	-79.5619
GSM4288572	-14.7111	0.184584	0.496883	-81.0211
GSM4288573	-14.7383	0.202851	0.496883	-79.9968
GSM4288574	-15.7888	0.57084	0.478591	-65.468
GSM4288575	-14.3361	0.573315	0.487263	-67.4366
GSM4288576	-16.4318	0.756966	0.178455	32.2362
GSM4288577	-17.1847	0.759069	0.172358	32.7257
GSM4288578	-16.5437	0.747668	0.148916	31.9963
GSM4288579	-17.6032	0.782134	0.206775	17.9984
GSM4288580	-18.0409	0.776187	0.202846	17.474
GSM4288581	-15.7289	0.769863	0.221138	17.7884
GSM4288582	-18.2214	0.838264	0.226829	19.4108
GSM4288583	-17.3872	0.842118	0.25122	19.8609
GSM4288584	-17.6462	0.838071	0.263415	18.2994
